# Multimodal characterization of variation in neuronal types in the mouse basal ganglia

**DOI:** 10.64898/2026.06.24.734325

**Authors:** Agata Budzillo, Matt Mallory, Rachel Dalley, Changkyu Lee, Xuehan Ci, Xiao-Ping Liu, Sarah Walling-Bell, Rusty Mann, Nelson Johansen, Ellie Adams, Lauren Alfiler, Julia Andrade, Angela Ayala, Katherine Baker, Stuard Barta, Zoe Benaissa, Darren Bertagnolli, Ashwin Bhandiwad, Krista Blake, Phil Bohn, Krissy Brouner, Trangthanh Cardenas, Tamara Casper, Scott Daniel, Nadezhda I. Dotson, Tom Egdorf, Rachel Enstrom, Amanda Gary, Jeff Goldy, Kristen Hadley, Zoe C. Juneau, Megan Koch, Gabriela Leon, Jocelin Malone, Arena Manning, Rachel McCue, Audrey McCutcheon, Medea McGraw, Kamiliam Nasirova, Lindsay Ng, Alana Oyama, Christina Alice Pom, Lydia Potekhina, Ramkumar Rajanbabu, Shea T. Ransford, Ingrid Redford, Christine Rimorin, Kara Ronellenfitch, Augustin Ruiz, Michael Tieu, Jessica Trinh, Sara Vargas, Maria Camila Vergara, Jeanelle Ariza, Nick Dee, Luke Esposito, Kathryn Gudsnuk, Samantha Delmont Hastings, Lauren Kruse, Kimberly A. Smith, Susan M. Sunkin, Quanxin Wang, Jack Waters, Ed S. Lein, Jonathan T. Ting, Bosiljka Tasic, Zizhen Yao, Hongkui Zeng, Brian Kalmbach, Tim Jarsky, Staci A. Sorensen, Brian R. Lee, Nathan W. Gouwens

## Abstract

The basal ganglia (BG) are a set of topographically organized, interconnected structures that are pivotal for regulating volitional movement and other aspects of cognitive, motivational, and affective behavior. Recently generated taxonomies of transcriptomically-defined cell types (T-types) have revealed both fine-grained distinctions in gene expression between neurons in these structures as well as continuous transcriptomic variation across similar T-types^1–9^, which are both related to location within a structure. However, it remains unclear to what extent these and other cellular properties co-vary with each other. Therefore, we performed Patch-seq experiments^10,11^ on over 900 neurons in mouse brain slices from BG to provide an integrated view of the co-variation between gene expression, location, physiology, and morphology measured from the same neurons. Medium spiny neurons (MSNs) from both the direct and indirect pathways across the dorsal and ventral striatum follow a gene expression gradient that varies in a dorsolateral to ventromedial direction; we find that this gradient also corresponds with systematic differences in action potential kinetics and dendritic arborization. Our analysis also characterizes additional multimodal dimensions of MSN variation, such as those between direct and indirect pathway neurons and between matrix and striosome neurons. Furthermore, through comparison with Patch-seq data from macaque, we demonstrate that the relationship between the transcriptomic/spatial gradient and electrophysiological and morphological properties is conserved across these two species. We also find that properties of striatal interneurons, such as action potential kinetics, vary across the striatum in a manner consistent with the MSN gradient. Outside the striatum, our multimodal Patch-seq dataset from the globus pallidus, subthalamic nucleus, and substantia nigra enabled us to characterize transcriptomically-defined types and link them to prior descriptions of cell types in these structures. Finally, we examined to what extent the MSN transcriptomic/spatial gradient persisted across different stages of the BG circuit by comparing Patch-seq neurons to reconstructed whole-neuron morphologies and the topography of their interareal projections, finding that the gradient is better preserved in GPe and GPi compared to SNr. Our study links transcriptomic variation across T-types in mouse BG to spatial localization and phenotypic differences at the level of individual cells, improving our understanding of cell type architecture in topographically organized circuits of the brain.
