## Supplementary material for "Multimodal characterization of variation in neuronal types in the mouse basal ganglia": Transgenic and viral tools

### Sheet: Transgenic_Viral_Tools
#	Type	Name	Abbreviation	Originating Lab (Donating Investigator)	Primary Reference	Generation Method	Generation Method, more detail	RRID	Public Repository	Public Repository Stock #	Repository Strain Name	GTA
1	Mouse line	Chat-IRES-Cre-neo/wt
2	Mouse line	Dbh-Cre-KI/wt	Dbh	Patricia Jensen - National Institute of Environmental Health Sciences (NIEHS)	Tillage et al., Brain Structure Function 2020	Knock-in	N/A	RRID:IMSR_JAX:033951	The Jackson Laboratory	33951	B6.Cg-Dbhtm3.2(cre)Pjen/J
3	Mouse line	Gad2-IRES-Cre/wt	Gad2	Z. Josh Huang	Taniguchi et al., Neuron 2011	Knock-in	IRES	RRID:IMSR_JAX:010802	The Jackson Laboratory	10802	STOCK Gad2tm2(cre)Zjh/J
4	Mouse line	Htr3a-Cre_NO152/wt
5	Mouse line	Ndnf-IRES2-dgCre/wt	Ndnf	Allen Institute for Brain Science	Tasic et al., Nat. Neurosci 2016	Knock-in	IRES2	RRID:IMSR_JAX:028536	The Jackson Laboratory	28536	B6.Cg-Ndnftm1.1(folA/cre)Hze/J
6	Mouse line	Pdyn-IRES-Cre/wt
7	Mouse line	Pvalb-IRES-Cre/wt	Pvalb	Silvia Arber	Hippenmeyer et al., PLoS Biol 2005	Knock-in	IRES	RRID:IMSR_JAX:008069	The Jackson Laboratory	8069	B6;129P2-Pvalbtm1(cre)Arbr/J
8	Mouse line	Slc17a6-IRES-Cre/wt	Slc17a6	Bradford Lowell	Vong et al., Neuron 2011	Transgenic	IRES	RRID:IMSR_JAX:016963	The Jackson Laboratory	16963	STOCK Slc17a6tm2(cre)Lowl/J
9	Mouse line	Slc17a8-iCre/wt;Slc32a1-IRES2-FlpO/wt
10	Mouse line	Slc32a1-IRES-Cre/wt	Slc32a1	Allen Institute for Brain Science	Daigle et al., Cell 2018	Knock-in	IRES2	RRID:IMSR_JAX:029591	The Jackson Laboratory	29591	STOCK Slc32a1tm1Lowl/J
11	Mouse line	Sncg-IRES2-FlpO-neo/wt
12	Mouse line	Sst-IRES-Cre/wt	Sst	Z. Josh Huang	Taniguchi et al., Neuron 2011	Knock-in	IRES	RRID:IMSR_JAX:013044	The Jackson Laboratory	13044	STOCK Ssttm2.1(cre)Zjh/J
13	Mouse line	Vip-IRES-Cre/wt	Vip	Z. Josh Huang	Taniguchi et al., Neuron 2011	Knock-in	IRES	RRID:IMSR_JAX:010908	The Jackson Laboratory	10908	STOCK Viptm1(cre)Zjh/J
14	Reporter line	Ai14(RCL-tdT)	Ai14	Allen Institute for Brain Science	Madisen et al., Nat. Neu. 2010	Knock-in	N/A	RRID:IMSR_JAX:007914	The Jackson Laboratory	7914	B6.Cg-Gt(ROSA)26Sortm14(CAG-tdTomato)Hze/J
15	Reporter line	Ai65(RCFL-tdT)	Ai65	Allen Institute for Brain Science	Madisen et al., Neuron 2015	Knock-in	N/A	RRID:IMSR_JAX:021875	The Jackson Laboratory	21875	B6;129S-Gt(ROSA)26Sortm65.1(CAG-tdTomato)Hze/J
16	Enhancer	AiP11244		Allen Institute for Brain Science, Boaz Levi	Ben-Simon et al, 2025 Cell				Addgene	163493		N
17	Enhancer	AiP11390		Allen Institute for Brain Science, Jonathan Ting	Mich et al, 2021 Cell Reports				Addgene	163505		Y
18	Enhancer	AiP11389		Allen Institute for Brain Science, Jonathan Ting	Hunker et al, 2025 Neuron				Addgene	191724		Y
19	Enhancer	AiP11818		Allen Institute for Brain Science, Jonathan Ting	Graybuck and Daigle et al, 2021 Neuron				Addgene	164458		Y
20	Enhancer	AiP11839		Allen Institute for Brain Science, Jonathan Ting	Ben-Simon et al, 2025 Cell				Addgene	163509		N
21	Enhancer	AiP11889		Allen Institute for Brain Science, Jonathan Ting	unpublished general use vector				NA	NA		Y
22	Enhancer	AiP12237		Allen Institute for Brain Science, Jonathan Ting	Hunker et al, 2025 Neuron				Addgene	191707		Y
23	Enhancer	AiP12292		MIT, Jonathan Ting	unpublished general use vector				NA	NA		N
24	Enhancer	AiP12320		Allen Institute for Brain Science, Jonathan Ting	Ben-Simon et al, 2025 Cell				Addgene	229885		Y
25	Enhancer	AiP12357		Allen Institute for Brain Science, Jonathan Ting	Ben-Simon et al, 2025 Cell				Addgene	223985		Y
26	Enhancer	AiP12446		Allen Institute for Brain Science, Jonathan Ting	Hunker et al, 2025 Neuron				Addgene	224163		Y
27	Enhancer	AiP12451		Allen Institute for Brain Science, Jonathan Ting	Hunker et al, 2025 Neuron				Addgene	191721		Y
28	Enhancer	AiP12631		Allen Institute for Brain Science, Jonathan Ting	Hunker et al, 2025 Neuron				Addgene	91719		Y
29	Enhancer	AiP12674		Allen Institute for Brain Science, Jonathan Ting	Ben-Simon et al, 2025 Cell				Addgene	230124		Y
30	Enhancer	AiP12754		Allen Institute for Brain Science, Jonathan Ting	Ben-Simon et al, 2025 Cell				Addgene	224004		Y
31	Enhancer	AiP12858		Allen Institute for Brain Science, Jonathan Ting	Ben-Simon et al, 2025 Cell				Addgene	224014		Y
32	Enhancer	AiP13038		Allen Institute for Brain Science, Jonathan Ting	Hunker et al, 2025 Neuron				Addgene	191720		Y
33	Enhancer	AiP13119		Allen Institute for Brain Science, Jonathan Ting	Hunker et al, 2025 Neuron				NA	NA		N
34	Enhancer	AiP13863		Allen Institute for Brain Science, Jonathan Ting	Wirthlin et al, 2026 BioRxiv				Addgene	199773		Y
35	Enhancer	AiP14496		Allen Institute for Brain Science, Jonathan Ting	Hunker et al, 2025 Neuron				Addgene	214858		Y
36	Enhancer	AiP14609		Allen Institute for Brain Science, Trygve Bakken, Tanya Daigle, Boaz Levi, Bosiljka Tasic, Jonathan Ting	Wirthlin et al, 2026 BioRxiv				Addgene	243087		Y
37	Enhancer	AiP15229		Allen Institute for Brain Science, Trygve Bakken, Tanya Daigle, Boaz Levi, Bosiljka Tasic, Jonathan Ting	Wirthlin et al, 2026 BioRxiv				Addgene	243125		Y
38	Enhancer	AiP15324		Allen Institute for Brain Science, Jonathan Ting	Ben-Simon et al, 2025 Cell				Addgene	229938		N
